# First national survey of terrestrial biodiversity using airborne eDNA

**DOI:** 10.1101/2025.04.07.647580

**Authors:** Orianne Tournayre, Joanne E. Littlefair, Nina R. Garrett, James J. Allerton, Andrew S. Brown, Melania E. Cristescu, Elizabeth L. Clare

## Abstract

Near real-time data across taxa are necessary for quantifying biodiversity at regional to continental scales and evaluating conservation measures. Yet, standardized methods and globally distributed infrastructure are still lacking. In this study, we conducted the first national survey of terrestrial biodiversity using a metabarcoding approach on airborne environmental DNA collected by a national ambient air quality monitoring network. Our goal was to perform a multi-taxonomic biodiversity assessment at a national scale, compare detections with those of another large-scale monitoring approach (citizen sciences) and estimate a tentative minimum eDNA transportation distance. We identified over 1,100 taxa, including vertebrates, invertebrates, protists, fungi and plants covering a wide range of life history traits and ecological niches. Citizen science and eDNA detections were complementary, with eDNA better mapping less charismatic and difficult to spot taxa, demonstrating its potential to align with global conservation goals. Airborne eDNA signals were relatively local, likely due to the deposition of the larger particles from the air over shorter distances and limited wind transportation at near ground level. Overall, our results show that molecular protocols integrated into existing air quality monitoring networks can provide standardized, biodiversity monitoring at relatively low field cost, with potential for broad scalability.
