## Supplementary material for "First national survey of terrestrial biodiversity using airborne eDNA": Table S2

### Sheet: Sheet1
Table S2. Reads counts per site of the visitors, human-associated and/or established species, and native outside of their range (BTO, RSPB, NBNAtlas) or in their known range with traditional survey information. The column "Note and potential source location" provide information on the species status, and details on locations which were likely sources of DNA from these species. "Distance (site)" i…
Group	Common name	FINAL ID	Habitat	Reason of detection	Note and potential source location	Resident status	Distance (site)	AUCH	BELF	CHAD	CHIL	COED	CWMY	DETL	FENN	HEIG	LOWS	MARY	PORT	SHEF	WALS	YARN
Bird	Olive backed pipit bird	Anthus hodgsoni	Terrestrial	Autumn visitor	A scarce autumn visitor from Russia with several hundred records from Britain, though significantly fewer from Ireland. (BTO)	Visitor	/	59	258	0	0	416	0	0	0	0	0	0	0	0	0	0
Bird	Pine bunting	Emberiza leucocephalos	Terrestrial	Autumn/Winter visitor	A rare but annual visitor from Russia. (source: BTO)	Visitor	/	0	0	0	514	0	0	0	0	0	1082	0	0	2	0	0
Bird	Short-toed treecreeper	Certhia brachydactyla	Terrestrial	Breeds in the Channel Island	Occasional vagrants on the south and east coasts of Britain but hasn't been recorded in Ireland. (BTO)	Visitor	/	0	16	0	0	350	0	0	0	0	578	134	86	0	0	911
Bird	Siberian stonechat	Saxicola maurus	Terrestrial	Very rare visitor to Britain & Ireland	Sightings near Liverpool, Sheffield, the south and east coast of Britain. (eBird)	Visitor	/	0	0	0	322	0	140	0	0	0	0	0	0	0	0	430
Bird	Common crane	Grus grus	Semi-aquatic	Spring/Autumn visitor	A small breeding population in Norfolk, a re-introduced population in Somerset, small numbers pass through Britain in spring and autumn.	Native or established	/	0	0	0	0	0	0	0	0	2	0	0	0	0	0	0
Mammal	Roe deer	Capreolus capreolus	Terrestrial	In known range		Native or established	/	0	0	0	0	0	0	0	0	0	203	0	0	244	0	0
Mammal	Whiskered bat	Myotis mystacinus	Terrestrial	In known range	Detected with traditional surveys ranging from 600m to 2.8km away from COED cemetery	Native or established	0.6 - 2.8 (COED)	0	9	0	0	3161	0	0	0	0	0	0	0	0	0	0
Mammal	Water shrew	Neomys fodiens	Semi-aquatic	In known range		Native or established	/	0	0	0	0	0	0	0	0	0	0	0	14	0	0	0
Mammal	Common pipistrelle	Pipistrellus pipistrellus	Terrestrial	In known range		Native or established	/	0	6	0	0	1651	0	0	2312	20	0	0	623	0	2628	0
Mammal	Soprano pipistrelle	Pipistrellus pygmaeus	Terrestrial	In known range	Detected in surveys raging from 600m to 2.8km away from COED cemetery	Native or established	0.6 - 2.8 (COED)	0	0	0	0	6	0	0	0	0	0	0	0	0	0	0
Bird	Marsh tit	Poecile palustris	Terrestrial	In known range	BTO: absent in Ireland and much of Scotland, but matches the numerous NBNAtlas records	Native or established	/	131	3956	35630	0	85202	1297	57	1451	43	5081	1063	508	228	5243	0
Bird	Black guillemot	Cepphus grylle	Semi-aquatic	In known range	Detection in our samples outside of known range (BTO, RSPB) but NBNAtlas records on Edinburgh coast. We can not completely rule out the possibility of remaining reads from the positive control despite conservative filtering.	Native or established	/	391	0	0	0	0	0	0	0	0	0	0	0	0	0	0
Bird	Red crested pochard	Netta rufina	Semi-aquatic	In known range, originally introduced to the UK as ornamental	Breeding birds almost certainly all come from escaped birds, occasional wild birds may come to the UK from the continent. (BTO)	Human-associated	/	0	0	0	0	0	0	0	0	0	0	438	0	0	0	0
Bird	Mandarin duck	Aix galericulata	Semi-aquatic	In known range, originally introduced to the UK as ornamental	Have become established following escapes from captivity.	Human-associated	/	0	0	0	0	0	81	0	0	0	0	0	0	23	0	5666
Bird	Red-legged partridge	Alectoris rufa	Terrestrial	In known range, originally introduced for sport shooting	Have become established following escapes from captivity.	Human-associated	/	273	0	0	91	3554	0	1439	1928	3013	655	904	0	218	7805	0
Bird	Egyptian goose	Alopochen aegyptiacus	Semi-aquatic	In known range, originally introduced to the UK as ornamental	Have become established following escapes from captivity and some natural spread.	Human-associated	/	0	0	0	0	0	0	0	0	0	53	0	0	0	0	0
Bird	Muscovy duck	Cairina moschata	Semi-aquatic	In known range, originally introduced to the UK as ornamental	Have become established following escapes from captivity.	Human-associated	/	0	0	400	2097	0	0	0	0	0	0	75	0	0	0	0
Bird	Golden pheasant	Chrysolophus pictus	Terrestrial	In known range, originally introduced to the UK as ornamental	Have become established following escapes from captivity.	Human-associated	/	0	0	0	0	0	0	0	0	0	2623	0	0	0	0	0
Bird	Ring-necked Pheasant	Phasianus colchicus	Terrestrial	In known range, originally introduced for sport shooting	Have become established following escapes from captivity.	Human-associated	/	8707	2554	9926	13835	4921	2430	19121	7103	24204	18836	7095	2103	14411	8032	1323
Bird	Reeves's pheasant	Syrmaticus reevesii	Terrestrial	In known range, originally introduced for sport shooting	Have become established following escapes from captivity.	Human-associated	/	0	0	0	2	0	0	0	281	0	0	0	0	0	0	727
Bird	Wild turkey	Meleagris gallopavo	Terrestrial	In knwon range, originally introduced to the UK for farming	Have become established following escapes from captivity.	Human-associated	/	151	1429	96265	1768	195869	3869	241	1397	1110	4515	2707	27177	266	1121	578
Bird	Rose-ringed parakeet	Psittacula krameri	Terrestrial	In known range (invasive), originally introduced as a pet	Has long been a popular cage-bird and have become established following escapes from captivity.	Human-associated	/	0	0	161	0	0	0	0	0	0	0	167	0	0	0	0
Mammal	Eastern gray squirrel	Sciurus carolinensis	Terrestrial	In known range (invasive), originally introduced to the UK as ornamental		Human-associated	/	0	448	10356	5	0	0	0	0	0	942	106	0	1125	2141	0
Mammal	Reeves's muntjac	Muntiacus reevesi	Terrestrial	In known range (invasive), originally introduced to the UK as ornamental	In Walsall Pleck Park, greastest numbers in the South and East of the UK, confirmed in Belfast	Human-associated	/	0	1989	317	0	87	0	0	0	0	127	39	0	0	2388	4
Bird	Budgerigar	Melopsittacus undulatus	Terrestrial	Recreation (pet)	Matches NBN Atlas records in Great-Britain, also private breeders and escapees (e.g. collapsed roof of the aviary in Marley Parks) in Ireland	Human-associated	/	0	4	184	0	10	0	0	0	0	3883	0	5	0	0	2
Bird	Cockatiel	Nymphicus hollandicus	Terrestrial	Recreation (pet)	Mudchute Park and Farm (outdoor aviary) in London, Many cockatiels at the People For Animal Care Trust in Norwich, also many private breeders (e.g. Thunderbird-aviary, Sheffield) and many escapees.	Human-associated	10.6 (MARY), 26.5 (CHAD), 46 (DETL), 48.5 (HEIG), 60 (LOWS)	0	0	1318	0	0	0	6	0	607	166	2	0	0	0	0
Bird	African grey parrot	Psittacus erithacus	Terrestrial	Recreation (pet)	Matches NBN Atlas records, also private breeders (e.g. Cockatiels, Parrots & Parakeets, Maidstone Kent)	Human-associated	/	0	0	642	0	0	0	113	0	0	0	112	0	0	0	0
Bird		Estrildidae	Terrestrial	Recreation (pet)	Private breeders/aviaries (e.g. Vauxhall City farm)	Human-associated	4.6 (MARY)	0	0	0	0	0	0	0	0	0	0	184	0	0	0	0
Bird		Lonchura	Terrestrial	Recreation (pet)	Walk-through aviary (Chester zoo, L. fuscata), Twycross Zoo (L. striata), private breeders (e.g. Thunderbird-aviary, Sheffield)	Human-associated	~60 (LOWS)	0	0	0	0	0	0	0	0	0	413	0	0	0	0	0
Bird	Peacock	Pavo cristatus	Terrestrial	Recreation (ornemental)	Often free-roaming. 48.5km (People For Animal Care Trust in Norwich - HEIGH), also escapees breeding since 2016 in Glyn Ceiriog (75.3km from CWMY), 49.6 (Tropical Butterfly house Wildlife Conservation Park - LOWS)	Human-associated	48.5 (HEIG), 49.6 (LOWS), 75.3 (CWMY)	0	0	0	0	0	25	0	0	1211	29	0	0	0	0	0
Arthropoda		Nesticella	Terrestrial	Recreation (indirect)	Lack of information but it seems that it was found in tropical greenhouses (e.g. in 2009 at Eden Project, Cornwall and in 2023 at Cadbury Garden Centre in North Somerset) likely because of tropical plants trade	Human-associated	?	553	0	0	0	0	35	0	0	0	0	0	0	0	0	0
Fish	Prussian carp	Carassius gibelio	Aquatic (freshwater)	Invasive	First reported in England in 2020 and the number of sights known or suspected to contain Prussian carp has risen since.	Human-associated	N/A	0	0	0	0	0	0	0	0	9	0	0	0	0	0	0
Fish	Silver carp	Hypophthalmichthys molitrix	Aquatic (freshwater)	Invasive	No yet reported	Human-associated	N/A	0	0	0	0	0	0	0	0	38	0	0	0	0	0	0
Arthropoda		Pacifastacus	Aquatic (freshwater)	Invasive	Not yet reported in Ireland, but largely present in the UK	Human-associated	N/A	0	84	0	0	0	0	0	0	0	0	0	0	0	0	0
Arthropoda		Daphnia	Aquatic (freshwater)	Recreation	Sold as food for fish (pond and aquarium). We can not completely rule out the possibility of remaining reads from the positive control despite conservative filtering.	Human-associated	/	0	0	0	0	0	0	0	0	0	5	0	0	0	0	0
Fish	Seabass	Dicentrarchus labrax	Aquatic (marine)	Harvesting (fishery)	Fished in tidal river in London (≥ 3km). Also fish stalls at the Marylebone Farmer's market (400m) and Church street Market (1,1km)	Human-associated	0.4 (MARY)	0	0	0	0	0	0	0	0	0	0	757	0	0	0	0
Fish	European hake	Merluccius merluccius	Aquatic (marine)	Harvesting (fishery)	Fish stalls at the Marylebone Farmer's market (400m) and Church street Market (1,1km). Presence of seagulls in the same samples, could be from fecal samples?	Human-associated	0.4 (MARY)	0	0	0	0	0	0	0	0	0	0	10	0	0	0	0
Plant	Banana	Musa	Terrestrial	Recreation (ornemental)	Various plants are sold (e.g. Columbia Garden Market, Suffolk farm) and/or grown in gardens (e.g.Gloucestershire, London, RHS Garden Wisley in Surrey). We can not completely rule out the possibility of remaining reads from the positive control despite conservative filtering.	Human-associated	/	0	0	0	0	0	0	0	0	0	0	0	12	0	57	0
Plant		Adenocarpus	Terrestrial	Recreation (ornemental)		Human-associated	/	0	0	0	0	0	0	0	0	0	0	0	168	0	0	0
Plant		Amaranthus	Terrestrial	Harvesting (cultivated)	Cultivated worldwide for its edible leaves and seed	Human-associated	/	0	0	0	0	0	0	14	0	0	0	0	0	0	0	0
Plant		Borago	Terrestrial	Harvesting (cultivated)	Grown in gardens, garden escape and cultivation as a minor crop.	Human-associated	/	0	0	6	0	0	0	0	4	0	651	0	0	0	0	0
Plant		Brassica	Terrestrial	Recreation (ornemental) and Harvesting (cultivated)	Commonly encountered on waste ground, by railways and roadsides	Human-associated	/	20	383	12046	7574	6618	151	3631	12627	5524	23594	8715	12784	10513	259	26159
Plant		Buddleja	Terrestrial	Recreation (ornemental)	Commonly encountered on waste ground, by railways and roadsides	Human-associated	/	0	0	0	0	0	0	0	0	0	0	0	78	0	0	0
Plant		Callitropsis	Terrestrial	Recreation (ornemental)	Planted in parks and gardens, also for hedging	Human-associated	/	0	0	0	0	176	0	0	0	13	0	0	0	0	8	0
Plant		Camellia	Terrestrial	Recreation (ornemental)		Human-associated	/	0	0	0	5	0	0	0	0	0	0	0	0	0	3693	0
Plant		Cannabis	Terrestrial	Harvesting (cultivated)	Legal indoor/glass-enclosed growing (e.g.Glass Pharms; ducthgreenhouses) for cannabis-derived medicines; also some illegal growing	Human-associated	/	0	0	0	0	0	0	959	0	0	0	0	0	23	0	0
Plant		Chamaecyparis	Terrestrial	Recreation (ornemental)	Widely planted as an ornamental and hedging tree in parks, gardens and churchyards, and in shelter-belts	Human-associated	/	110	5	0	59	3672	0	0	0	0	2363	0	1658	775	0	0
Plant		Chenopodium	Terrestrial	Harvesting (cultivated)		Human-associated	/	0	0	0	0	0	0	17	0	7	0	0	0	0	0	0
Plant		Citrullus	Terrestrial	Harvesting (cultivated)	Also arise from discarded pips in food waste	Human-associated	/	0	0	0	0	0	0	0	0	1099	0	0	0	0	0	1317
Plant		Citrus	Terrestrial	Recreation (ornemental)		Human-associated	/	0	0	0	0	108	0	0	0	0	0	0	0	0	0	0
Plant		Conyza	Terrestrial	Harvesting (cultivated)	Occurs as a weed on cultivated land, cracks and crevices of pavement and stones	Human-associated	/	0	0	0	0	0	0	0	0	0	3	0	0	0	0	0
Plant		Crinodendron	Terrestrial	Recreation (ornemental)		Human-associated	/	0	0	0	0	0	0	0	0	0	0	0	0	0	0	31
Plant		Cucumis	Terrestrial	Harvesting (cultivated)	Also arise from food waste	Human-associated	/	0	0	0	10798	0	76	0	55	0	0	0	0	0	0	0
Plant		Cucurbita	Terrestrial	Harvesting (cultivated)	Grown in gardens and field crops	Human-associated	/	0	0	0	0	0	1273	0	0	0	0	0	286	0	0	0
Plant		Cupressus	Terrestrial	Recreation (ornemental)	Widely planted as an ornamental and hedging tree in parks, gardens and churchyards, and in shelter-belts	Human-associated	/	0	0	0	0	0	0	0	0	0	0	136	0	0	0	0
Plant		Digitaria	Terrestrial	Harvesting (cultivated)		Human-associated	/	0	0	0	0	0	0	4199	0	22	0	0	0	0	0	0
Plant		Elaeagnus	Terrestrial	Recreation (ornemental)	Garden and hedging plants	Human-associated	/	0	23	0	0	0	0	0	0	0	0	0	0	0	0	0
Plant		Eucalyptus	Terrestrial	Recreation (ornemental)	Planted in gardens, on roadsides and small scale forestry	Human-associated	/	0	0	0	0	0	0	0	0	0	0	0	0	675	0	0
Plant		Fuchsia	Terrestrial	Recreation (ornemental)	Planted in gardens and for hedging	Human-associated	/	0	0	0	0	0	0	0	0	0	0	0	27	0	0	0
Plant		Gaultheria	Terrestrial	Recreation (ornemental)	Garden escape or planted for ground cover	Human-associated	/	0	0	0	0	16	0	0	0	0	0	0	0	0	0	0
Plant		Geranium	Terrestrial	Recreation (ornemental)		Human-associated	/	0	0	0	0	0	0	12	0	0	0	0	0	0	0	0
Plant		Helianthus	Terrestrial	Harvesting (cultivated)		Human-associated	/	0	0	0	0	0	0	141	0	0	0	0	0	0	0	0
Plant		Hesperocyparis	Terrestrial	Recreation (ornemental)	Widely planted in parks, gardens and churchyards	Human-associated	/	0	0	0	0	198	0	0	0	0	0	0	3	60	0	0
Plant		Hydrangea	Terrestrial	Recreation (ornemental)	Planted or as a garden escape	Human-associated	/	0	0	0	7	0	0	0	0	0	0	0	0	0	0	0
Plant		Juglans	Terrestrial	Recreation (ornemental)	Planted in gardens, secondary woodland, pasture and hedgerows, and on riverbanks, field-borders and roadsides	Human-associated	/	0	3	0	0	320	0	8608	10292	1420	0	148	0	0	0	0
Plant		Lagenaria	Terrestrial	Recreation (ornemental)		Human-associated	/	0	0	0	0	0	0	0	0	16	0	0	0	0	0	0
Plant		Lens	Terrestrial	Harvesting (cultivated)		Human-associated	/	0	0	0	0	0	0	0	0	0	0	0	239	0	0	0
Plant		Luffa	Terrestrial	Recreation (ornemental) and Harvesting (cultivated)		Human-associated	/	0	0	0	0	0	0	0	0	54	0	0	0	0	0	0
Plant		Macadamia	Terrestrial	Recreation (ornemental) and Harvesting (cultivated)	Often grown in orchards dedicated to macadamia nut production	Human-associated	/	0	0	0	2393	0	0	0	828	102	0	0	0	0	5798	0
Plant		Momordica	Terrestrial	Harvesting (cultivated)		Human-associated	/	0	0	0	0	0	0	0	0	0	0	0	0	0	1971	0
Plant		Morus	Terrestrial	Recreation (ornemental)	Frequently planted in parks and large gardens, also recorded from the wild as relic of cultivation	Human-associated	/	0	0	0	57	0	0	0	0	0	0	0	0	0	0	0
Plant		Nicotiana	Terrestrial	Recreation (ornemental)	Cultivated for its scented flowers	Human-associated	/	0	0	0	0	0	0	0	60	0	0	0	0	0	0	0
Plant		Phacelia	Terrestrial	Recreation (ornemental)		Human-associated	/	0	0	0	13	0	0	0	0	0	0	0	0	0	0	0
Plant		Philadelphus	Terrestrial	Recreation (ornemental)		Human-associated	/	0	0	0	0	0	0	0	0	0	0	0	0	0	71	0
Plant		Picea	Terrestrial	Recreation (ornemental)	Widely planted for ornament in parks and gardens and for timber in plantations and shelter-belts	Human-associated	/	0	0	0	0	0	0	0	63	0	0	0	0	0	0	0
Plant		Pisum	Terrestrial	Harvesting (cultivated)	Commercial-scale cropping is widespread	Human-associated	/	0	0	0	0	0	578	0	0	0	0	0	0	0	0	0
Plant		Platanus	Terrestrial	Recreation (ornemental)	Planted in parks, gardens, churchyards and along urban streets	Human-associated	/	3	0	13	0	0	0	0	0	0	0	1393	0	641	0	0
Plant		Prunus	Terrestrial	Recreation (ornemental) and Harvesting (cultivated)	Ornamental or fruit tree in parks and gardens, and in orchards	Human-associated	/	0	7	0	107	45	0	0	362	330	4	101	0	242	559	7
Plant		Rapistrum	Terrestrial	Harvesting (cultivated)	Becoming naturalized in a variety of habitats where it is sometimes invasive	Human-associated	/	0	0	0	0	0	0	8	0	0	0	0	0	0	0	0
Plant		Rhododendron	Terrestrial	Recreation (ornemental)	Commonly grown in gardens	Human-associated	/	0	0	0	0	20	0	0	0	0	0	0	0	0	0	0
Plant		Robinia	Terrestrial	Recreation (ornemental)	Extensively planted as a street or roadside tree as well as in parkland and other ornamental grounds	Human-associated	/	0	0	163	0	0	0	0	70	0	0	137	0	4	274	0
Plant		Scandosorbus	Terrestrial	Recreation (ornemental)	Widely planted	Human-associated	/	0	0	0	0	0	0	0	0	0	0	0	0	7	0	0
Plant		Sequoiadendron	Terrestrial	Recreation (ornemental)	Popular in parks, estates, large gardens, country houses,churchyards, on the edges to large forestry plantations	Human-associated	/	0	0	0	0	0	0	0	77	0	0	0	0	0	0	0
Plant		Sinapis	Terrestrial	Harvesting (cultivated)	Include species grown for mustard and salad	Human-associated	/	0	0	0	0	0	0	1084	0	0	0	0	0	0	0	0
Plant		Soleirolia	Terrestrial	Harvesting (cultivated)	Sold for edging path, ground cover, etc. Also frequent escape from gardens and greenhouses	Human-associated	/	0	0	0	0	0	0	0	0	0	0	0	0	3	0	0
Plant		Spinacia	Terrestrial	Harvesting (cultivated)		Human-associated	/	0	0	0	0	532	0	0	0	0	0	0	0	0	0	0
Plant		Styphnolobium	Terrestrial	Recreation (ornemental)		Human-associated	/	0	0	0	0	0	0	0	0	0	0	0	0	0	122	0
Plant		Thuja	Terrestrial	Recreation (ornemental)	Widely planted as a specimen tree in gardens, parks, cemeteries and mixed plantations and occasionally as a hedge plant and in forestry trials	Human-associated	/	906	0	0	9	0	0	0	0	0	0	0	0	14	5231	0
Plant		Triticum	Terrestrial	Harvesting (cultivated)	Widely cultivated, also in and around arable fields, on track and road verges	Human-associated	/	2735	7235	2458	165	47	68	987	4759	163	395	156	0	35	69	4258
Plant		Vigna	Terrestrial	Harvesting (cultivated)		Human-associated	/	0	0	779	0	0	0	0	0	0	7	0	0	0	0	0
Plant		Wisteria	Terrestrial	Recreation (ornemental)		Human-associated	/	0	0	0	0	0	0	0	0	0	0	2	0	0	0	0
Plant		Xanthium	Terrestrial	Harvesting (cultivated)		Human-associated	/	0	6	0	0	0	0	0	0	0	0	0	0	0	0	0
